# Selection of representative genomes for 24,706 bacterial and archaeal species clusters provide a complete genome-based taxonomy

**DOI:** 10.1101/771964

**Authors:** Donovan H. Parks, Maria Chuvochina, Pierre-Alain Chaumeil, Christian Rinke, Aaron J. Mussig, Philip Hugenholtz

## Abstract

We recently introduced the Genome Taxonomy Database (GTDB), a phylogenetically consistent, genome-based taxonomy providing rank normalized classifications for nearly 150,000 genomes from domain to genus. However, nearly 40% of the genomes used to infer the GTDB reference tree lack a species name, reflecting the large number of genomes in public repositories without complete taxonomic assignments. Here we address this limitation by proposing 24,706 species clusters which encompass all publicly available bacterial and archaeal genomes when using commonly accepted average nucleotide identity (ANI) criteria for circumscribing species. In contrast to previous ANI studies, we selected a single representative genome to serve as the nomenclatural type for circumscribing each species with type strains used where available. We complemented the 8,792 species clusters with validly or effectively published names with 15,914 *de novo* species clusters in order to assign placeholder names to the growing number of genomes from uncultivated species. This provides the first complete domain to species taxonomic framework which will improve communication of scientific results.
