## Supplementary material for "Selection of representative genomes for 24,706 bacterial and archaeal species clusters provide a complete genome-based taxonomy": Supp. Table 4

### Sheet: multiple_named_reps
Species	No. genomes	Percentage of all genomes meeting assignment criteria of multiple representatives
s__Escherichia flexneri	9077	68.1
s__Escherichia dysenteriae	1199	9
s__Neisseria meningitidis_B	1061	8
s__Haemophilus influenzae	287	2.2
s__Enterobacter himalayensis	186	1.4
s__Bacillus_A thuringiensis	163	1.2
s__Mycobacterium avium	161	1.2
s__Streptococcus mutans	102	0.8
s__Neisseria gonorrhoeae	96	0.7
s__Borreliella burgdorferi	94	0.7
s__Yersinia pestis	52	0.4
s__Cronobacter sakazakii	51	0.4
s__Rickettsia conorii	43	0.3
s__Raoultella ornithinolytica	31	0.2
s__Bacillus_A cereus	28	0.2
s__Bacillus licheniformis	20	0.2
s__Pseudomonas_A kunmingensis	19	0.1
s__Enterobacter sesami	19	0.1
s__Escherichia coli_D	18	0.1
s__Bacillus_C megaterium	17	0.1
s__Serratia nematodiphila	17	0.1
s__Delftia acidovorans	16	0.1
s__Geobacillus thermoleovorans	16	0.1
s__Vibrio coralliirubri	16	0.1
s__Bacillus halotolerans	14	0.1
s__Bacteroides_B vulgatus	13	0.1
s__Ochrobactrum anthropi	13	0.1
s__Raoultella planticola	13	0.1
s__Streptomyces globisporus_C	12	0.1
s__Rhodococcus erythropolis	10	0.1
s__Marinobacter flavimaris	10	0.1
s__Serratia marcescens	10	0.1
s__Mesoplasma florum	9	0.1
s__Pseudomonas_E kilonensis	9	0.1
s__Thermotoga petrophila	9	0.1
s__Blattabacterium punctulatus	9	0.1
s__Kosakonia radicincitans	9	0.1
s__Acidovorax_A avenae	8	0.1
s__Haemophilus aegyptius	8	0.1
s__Paraburkholderia_A hospita	8	0.1
s__Pseudomonas_E chengduensis	8	0.1
s__Bacillus_H clausii	8	0.1
s__Rhodococcus qingshengii	8	0.1
s__Raphidiopsis raciborskii	8	0.1
s__Neisseria subflava_B	8	0.1
s__Thermodesulfobacterium commune	7	0.1
s__Burkholderia diffusa	7	0.1
s__Streptomyces coelicolor	7	0.1
s__Streptomyces albovinaceus	7	0.1
s__Acinetobacter fasciculus	7	0.1
s__Pseudomonas citronellolis	7	0.1
s__Thermotoga maritima	7	0.1
s__Nocardia nova	7	0.1
s__Streptococcus gallolyticus	7	0.1
s__Rickettsia aeschlimannii	6	0
s__Delftia tsuruhatensis	6	0
s__Enterobacter hormaechei	6	0
s__Vibrio tasmaniensis	6	0
s__Pseudomonas_A chloritidismutans	6	0
s__Vibrio mediterranei	5	0
s__Actinomyces viscosus	5	0
s__Geobacillus zalihae	5	0
s__Thermoanaerobacter ethanolicus	5	0
s__Moraxella ovis	5	0
s__Rhodobacter_A sphaeroides	4	0
s__Micromonospora saelicesensis	4	0
s__Clavibacter insidiosus	4	0
s__Thermus thermophilus	4	0
s__Paraclostridium massiliensis	4	0
s__Streptococcus macedonicus	4	0
s__Thermus scotoductus	4	0
s__Edwardsiella piscicida	4	0
s__Caldicellulosiruptor bescii	4	0
s__Pseudomonas_E syringae	4	0
s__Bacteroides_B dorei	4	0
s__Enterococcus_B pernyi	4	0
s__Cellulosimicrobium aquatile	4	0
s__Bifidobacterium catenulatum	4	0
s__Vibrio navarrensis	3	0
s__Nosocomiicoccus ampullae	3	0
s__Burkholderia ubonensis	3	0
s__Streptomyces olivochromogenes	3	0
s__Halomonas stevensii	3	0
s__Enterobacter cloacae_M	3	0
s__Micromonospora noduli	3	0
s__Geobacillus stearothermophilus	3	0
s__Lysinibacillus sphaericus	3	0
s__Pseudoalteromonas piscicida	3	0
s__Pseudoalteromonas nigrifaciens	3	0
s__Microcystis aeruginosa_B	3	0
s__Planktothrix rubescens	3	0
s__Marinobacter manganoxydans	3	0
s__Mycolicibacterium neumannii	2	0
s__Rhodococcus rhodochrous	2	0
s__Pseudomonas_E oleovorans	2	0
s__Borrelia crocidurae	2	0
s__Mesoplasma grammopterae	2	0
s__Acinetobacter lwoffii	2	0
s__Exiguobacterium_A indicum	2	0
s__Borrelia duttonii	2	0
s__Clavibacter nebraskensis	2	0
s__Pseudoalteromonas elyakovii	2	0
s__Micromonospora aurantiaca	2	0
s__Pseudomonas_E brassicacearum_C	2	0
s__Streptomyces griseofuscus	2	0
s__Rickettsia amblyommatis	2	0
s__Psychrobacter pacificensis	2	0
s__Proteus cibarius	2	0
s__Cronobacter malonaticus	2	0
s__Halomonas aquamarina	2	0
s__Vibrio kanaloae	2	0
s__Spiroplasma melliferum	2	0
s__Nocardia aobensis	2	0
s__Haloarcula hispanica	2	0
s__Klebsiella pneumoniae	2	0
s__Mycolicibacterium lehmannii	2	0
s__Myroides odoratimimus	2	0
s__Pseudomonas_A sp002692525	2	0
s__Burkholderia territorii	1	0
s__Vibrio celticus	1	0
s__Thermus parvatiensis	1	0
s__Alicyclobacillus hesperidum	1	0
s__Proteus terrae	1	0
s__Paenibacillus riograndensis	1	0
s__Pseudomonas delhiensis	1	0
s__Hungatella guttoideum	1	0
s__Streptomyces leeuwenhoekii	1	0
s__Micromonospora haikouensis	1	0
s__Rhizobium tibeticum	1	0
s__Streptomyces castelarensis	1	0
s__Streptosporangium canum	1	0
s__Haloferax prahovense	1	0
s__Rhodococcus pyridinivorans	1	0
s__Saccharopolyspora jiangxiensis	1	0
s__Shewanella chilikensis	1	0
s__Vibrio anguillarum	1	0
s__Kosakonia oryzae	1	0
s__Bacillus_C aryabhattai	1	0
s__Mycolicibacterium chubuense	1	0
s__Mesorhizobium muleiense	1	0
s__Psychrobacter piscatorii	1	0
s__Pseudomonas_E synxantha	1	0
s__Streptomyces mirabilis_B	1	0
s__Nocardia elegans	1	0
s__Thioclava sediminum	1	0
s__Microcystis panniformis	1	0
s__Exiguobacterium_A acetylicum	1	0
s__Anaerococcus vaginalis	1	0
s__Williamsia arboriphila	1	0
s__Anaerococcus obesiensis	1	0
s__Vibrio cidicii	1	0
s__Bacillus mojavensis	1	0
s__Enterococcus_B mundtii	1	0
s__Neisseria perflava	1	0
s__Moraxella bovoculi	1	0
s__Myxococcus xanthus	1	0
s__Rickettsia felis	1	0
s__Geobacillus lituanicus	1	0
s__Natrinema jeotgali	1	0
s__Spiroplasma citri	1	0
s__Pseudomonas_E libanensis	1	0
s__Amycolatopsis japonica	1	0
s__Neisseria cerebrosa	1	0
s__Tenacibaculum finnmarkense	1	0
s__Natrinema pellirubrum	1	0
s__Streptomyces bottropensis	1	0
s__Thalassospira lucentensis	1	0
s__Paraburkholderia_B silvatlantica	1	0
s__Lachnospira eligens_B	1	0
s__Streptomyces murinus	1	0
s__Streptomyces stelliscabiei	1	0
s__Paracoccus yeei	1	0
s__Streptomyces yunnanensis	1	0
s__Nocardia vulneris	1	0
s__Enterobacter asburiae	1	0
s__Rickettsia australis	1	0
s__Williamsia muralis	1	0
s__Paenibacillus amylolyticus_C	1	0
s__Rhodobacter_A johrii	1	0
s__Aurantimonas manganoxydans	1	0
s__Amycolatopsis keratiniphila	1	0
s__Bacteroides uniformis	1	0
