## Supplementary material for "Selection of representative genomes for 24,706 bacterial and archaeal species clusters provide a complete genome-based taxonomy": Supp. Table 9

### Sheet: medoid_vs_rep
Species	No. genomes	Mean medoid - mean representative
s__Hyphomonas sp000682775	35	3.76
s__Campylobacter_A concisus_B	13	3.61
s__Photobacterium sp900185615	5	3.47
s__Lactobacillus_H reuteri_D	24	3.42
s__Algoriphagus ornithinivorans	7	3.37
s__Streptococcus dysgalactiae	33	3.27
s__Pseudomonas_E trivialis_B	6	3.26
s__Mycobacterium mantenii	5	3.23
s__Leptospira weilii_B	18	3.2
s__Variovorax sp900115375	8	3.07
s__Rosenbergiella sp002752555	4	3.02
s__Limnobacter sp002954425	12	3
s__Microbacterium sp000425985	7	2.97
s__Rhizobium esperanzae	12	2.95
s__Streptomyces sp900105515	6	2.89
s__Cupriavidus necator	7	2.88
s__Prochlorococcus_A sp000634515	7	2.84
s__UBA4720 sp003131365	4	2.83
s__Mycobacteroides chelonae	58	2.83
s__Streptomyces xinghaiensis	6	2.8
s__Bifidobacterium animalis	48	2.75
s__Citrobacter pasteurii	5	2.62
s__Pseudomonas_E putida_J	5	2.61
s__Corynebacterium amycolatum	25	2.6
s__Bosea sp001556125	9	2.59
s__Mycobacterium europaeum_A	6	2.58
s__Rhizobium alamii	29	2.57
s__Pseudonocardia sp001294645	6	2.55
s__Mesorhizobium australicum	4	2.53
s__Pseudomonas_D pachastrellae	17	2.5
s__Malaciobacter canalis	11	2.49
s__Burkholderia pseudomultivorans	10	2.48
s__Marinimicrobium sp000463525	4	2.48
s__Pelagibacter sp000155895	3	2.44
s__Rhizobium sp000799775	15	2.43
s__Yersinia massiliensis	13	2.42
s__Mycolicibacterium septicum	3	2.41
s__Haemophilus_D parainfluenzae_L	3	2.4
s__Corynebacterium kefirresidentii	7	2.4
s__Rhodococcus sp001984015	3	2.39
s__RF16 sp900316845	3	2.37
s__Hungatella effluvii	7	2.37
s__Leeuwenhoekiella palythoae	7	2.33
s__Ruminococcus_E sp900314705	4	2.32
s__Terrimonas ferruginea	3	2.32
s__Paenibacillus sp001909095	4	2.32
s__UBA5946 sp002434045	5	2.32
s__Listeria monocytogenes_C	67	2.29
s__Acidovorax_B defluvii	8	2.28
s__Erythrobacter_A sp002695185	4	2.26
s__Sneathiella sp002694385	3	2.25
s__Rhizobium sp900472605	3	2.24
s__Streptomyces auratus	5	2.21
s__Pseudomonas_E fluorescens_AK	3	2.19
s__Campylobacter_A concisus_G	3	2.19
s__Klebsiella_A oxytoca_B	3	2.18
s__Prevotella sp900316565	7	2.17
s__Streptococcus mitis_AT	3	2.13
s__Haliea salexigens	15	2.13
s__Mycobacterium sp001667275	5	2.12
s__UBA2727 sp900315505	4	2.12
s__Paenibacillus polymyxa_B	22	2.1
s__Prevotella sp900315775	8	2.1
s__UBA4179 sp002849245	3	2.08
s__Streptomyces sp003148825	3	2.08
s__Wolbachia sp000376585	15	2.07
s__Azospirillum sp003116065	3	2.07
s__Lebetimonas sp000523275	6	2.04
s__Thermococcus_A sp000430485	3	2.03
s__Photorhabdus thracensis	4	2.03
s__Pseudomonas_E orientalis_A	7	2.02
s__Bacillus_A sp001884105	4	2.02
