## Supplementary material for "Selection of representative genomes for 24,706 bacterial and archaeal species clusters provide a complete genome-based taxonomy": Supp. Table 10

### Sheet: supp_table_genomes_multi_reps.t
GTBD species	Species ANI radius	No. genomes within ANI radii of multiple species	Closest neighbouring species	ANI to neighbouring species
s__Escherichia flexneri	96.98	9078	s__Escherichia dysenteriae	96.98
s__Salmonella enterica	95	5754	s__Salmonella enterica_C	95
s__Escherichia coli	96.35	1859	s__Escherichia coli_D	96.84
s__Escherichia dysenteriae	96.98	1199	s__Escherichia flexneri	96.98
s__Neisseria meningitidis_B	95.06	1061	s__Neisseria gonorrhoeae	95.06
s__Escherichia coli_D	96.94	995	s__Escherichia flexneri	96.94
s__Listeria monocytogenes_B	95	962	s__Listeria monocytogenes	94.98
s__Listeria monocytogenes	95	758	s__Listeria monocytogenes_B	94.98
s__Bacillus_A thuringiensis_J	96.6	467	s__Bacillus_A cereus	96.6
s__Haemophilus influenzae	96.81	324	s__Haemophilus aegyptius	96.81
s__Helicobacter pylori	95	218	s__Helicobacter pylori_C	94.92
s__Bacillus_A thuringiensis	96.68	193	s__Bacillus_A cereus	96.68
s__Enterobacter himalayensis	95.13	186	s__Enterobacter hormaechei	95.13
s__Mycobacterium avium	96.77	162	s__Mycobacterium lepraemurium	96.77
s__Bacillus_A cereus_AD	95	142	s__Bacillus_A cereus_T	94.76
s__Streptococcus mutans	95	102	s__Streptococcus troglodytae	94.87
s__Neisseria gonorrhoeae	95.06	96	s__Neisseria meningitidis_B	95.06
s__Borreliella burgdorferi	96.66	94	s__Borreliella finlandensis	96.66
s__Bacillus_A cereus	96.68	93	s__Bacillus_A thuringiensis	96.68
s__Streptococcus suis_P	95	79	s__Streptococcus suis_F	94.8
s__Helicobacter pylori_C	95	60	s__Helicobacter pylori	94.92
s__Burkholderia cenocepacia	95	59	s__Burkholderia cenocepacia_B	94.94
s__Helicobacter pylori_BU	95	57	s__Helicobacter pylori	94.41
s__Listeria monocytogenes_C	95	55	s__Listeria monocytogenes_B	93.45
s__Salmonella enterica_C	95	54	s__Salmonella enterica	95
s__Yersinia pestis	95	52	s__Yersinia similis	94.75
s__Cronobacter sakazakii	95	51	s__Cronobacter malonaticus	94.99
s__Rickettsia conorii	96.96	43	s__Rickettsia amblyommatis	96.96
s__Lactobacillus_H reuteri	95	40	s__Lactobacillus_H reuteri_D	94.9
s__Bifidobacterium longum	95	31	s__Bifidobacterium infantis	94.92
s__Raoultella ornithinolytica	95.71	31	s__Raoultella planticola	95.71
s__Pseudomonas_E syringae_M	95	29	s__Pseudomonas_E syringae	94.99
s__Enterobacter sesami	96.82	29	s__Enterobacter asburiae	96.82
s__Burkholderia cenocepacia_B	95	26	s__Burkholderia cenocepacia	94.94
s__Xanthomonas arboricola	95	24	s__Xanthomonas arboricola_B	94.75
s__Bacillus_A cereus_T	95	24	s__Bacillus_A anthracis	94.85
s__Campylobacter_A concisus_T	95	23	s__Campylobacter_A concisus_R	95
s__Pseudomonas_E sp002966775	95	22	s__Pseudomonas_E lactis	94.64
s__Lactobacillus_H reuteri_D	95	22	s__Lactobacillus_H reuteri	94.9
s__Neisseria subflava_B	95.57	22	s__Neisseria perflava	95.57
s__Pseudomonas_A kunmingensis	96.81	22	s__Pseudomonas_A chloritidismutans	96.81
s__Corynebacterium amycolatum	95	21	s__Corynebacterium sp000755185	94.59
s__Bacillus licheniformis	95.46	20	s__Bacillus haynesii	95.46
s__Pseudomonas_E syringae	95	20	s__Pseudomonas_E syringae_M	94.99
s__Streptococcus sp001556435	95	19	s__Streptococcus salivarius	94.93
s__Streptococcus salivarius	95	19	s__Streptococcus sp001556435	94.93
s__Prochlorococcus_A sp000635495	95	19	s__Prochlorococcus_A sp003278705	94.85
s__Pseudomonas_E piscium	95	18	s__Pseudomonas_E chlororaphis	94.99
s__Campylobacter_D coli	95	18	s__Campylobacter_D coli_B	93.71
s__Rothia sp001808955	95	18	s__Rothia mucilaginosa	94.97
s__Pseudomonas_E monteilii_B	95	18	s__Pseudomonas_E sp002113295	94.88
s__Geobacillus thermoleovorans	95.96	18	s__Geobacillus zalihae	95.96
s__Bacillus_C megaterium	95.52	17	s__Bacillus_C aryabhattai	95.52
s__Vibrio coralliirubri	95.28	17	s__Vibrio celticus	95.28
s__Serratia marcescens_B	96.01	17	s__Serratia marcescens	96.01
s__Serratia nematodiphila	96.84	17	s__Serratia marcescens	96.84
s__Enterococcus_D casseliflavus	95	17	s__Enterococcus_D sp002850555	94.92
s__Delftia acidovorans	95.45	16	s__Delftia tsuruhatensis	95.45
s__Moraxella_A aerosaccus	95	15	s__Moraxella_A osloensis	94.84
s__Clostridium_F botulinum_A	95	14	s__Clostridium_F sporogenes	94.39
s__Enterobacter cloacae_M	96.75	14	s__Enterobacter asburiae	96.75
s__Thalassospira xiamenensis	95	14	s__Thalassospira sp002115785	94.92
s__Bacillus halotolerans	95.47	14	s__Bacillus mojavensis	95.47
s__Ochrobactrum anthropi	95.67	13	s__Ochrobactrum cytisi	95.67
s__Campylobacter_A concisus_F	95	13	s__Campylobacter_A concisus_T	94.96
s__Rothia mucilaginosa	95	13	s__Rothia sp001808955	94.97
s__Bacteroides_B vulgatus	95.35	13	s__Bacteroides_B dorei	95.35
s__Raoultella planticola	95.71	13	s__Raoultella ornithinolytica	95.71
s__Campylobacter_A concisus_C	95	12	s__Campylobacter_A concisus_R	94.83
s__Streptomyces globisporus_C	96.25	12	s__Streptomyces albovinaceus	96.25
s__Streptococcus oralis	95	12	s__Streptococcus oralis_AB	94.93
s__Streptococcus anginosus_C	95	12	s__Streptococcus anginosus	94.83
s__Campylobacter_A concisus_R	95	12	s__Campylobacter_A concisus_T	95
s__Mycoplasma mycoides	95	11	s__Mycoplasma mycoides_A	94.89
s__Streptococcus parasanguinis_B	95	11	s__Streptococcus parasanguinis_D	94.98
s__Serratia marcescens	96.84	10	s__Serratia nematodiphila	96.84
s__Rhodococcus erythropolis	95.53	10	s__Rhodococcus qingshengii	95.53
s__Streptococcus gordonii	95	10	s__Streptococcus gordonii_A	94.79
s__Marinobacter flavimaris	96.67	10	s__Marinobacter adhaerens	96.67
s__Acidovorax_A avenae	95.21	9	s__Acidovorax_A avenae_B	97.05
s__Kosakonia radicincitans	95.7	9	s__Kosakonia oryzae	95.7
s__Mesoplasma florum	95.93	9	s__Mesoplasma grammopterae	95.93
s__Pseudomonas_E chengduensis	96.73	9	s__Pseudomonas_E sihuiensis	96.73
s__Ruminococcus_E bromii_B	95	9	s__Ruminococcus_E bromii	94.98
s__Neisseria mucosa	96.54	9	s__Neisseria cerebrosa	96.54
s__Thermotoga petrophila	95.2	9	s__Thermotoga maritima	95.2
s__Pseudomonas_E kilonensis	95	9	s__Pseudomonas_E brassicacearum_C	94.97
s__Ralstonia pickettii_B	95	9	s__Ralstonia pickettii	94.19
s__Blattabacterium punctulatus	95.13	9	s__Blattabacterium clevelandi	95.13
s__Raphidiopsis raciborskii	95.61	8	s__Raphidiopsis curvata	95.61
s__Bacillus_H clausii	95.5	8	s__Bacillus_H rhizosphaerae	95.5
s__Orientia tsutsugamushi	95	8	s__Orientia tsutsugamushi_A	96.19
s__UBA1033 sp002399935	95	8	s__UBA1033 sp002407675	99.42
s__Paraburkholderia_A hospita	95.26	8	s__Paraburkholderia_A terrae	95.26
s__Rhodococcus qingshengii	95.53	8	s__Rhodococcus erythropolis	95.53
s__Pseudomonas_E sp001655615	95	8	s__Pseudomonas_E sp000282195	94.87
s__Haemophilus aegyptius	96.81	8	s__Haemophilus influenzae	96.81
s__Streptococcus suis_F	95	8	s__Streptococcus suis_I	94.88
s__Lysinibacillus fusiformis_C	95	7	s__Lysinibacillus boronitolerans	94.69
s__Pseudomonas citronellolis	95.07	7	s__Pseudomonas delhiensis	95.07
s__Thermotoga maritima	95.2	7	s__Thermotoga petrophila	95.2
