## Supplementary material for "Selection of representative genomes for 24,706 bacterial and archaeal species clusters provide a complete genome-based taxonomy": Supp. Table 12

### Sheet: rnd_clusters_incongruent_sp
Species	No. genomes in species for random trials	No. correct (mean)	No. correct (std)	No. additional (mean)	No. additional (std)	ANI circumscription radius
s__Acidovorax_A avenae	10	7	2.966	1.6	0.8	95.2
s__Acidovorax_A oryzae	2	2	0	6.6	3.441	95.2
s__Actinopolyspora alba	1	1	0	1	0	95.9
s__Actinopolyspora righensis	1	1	0	1	0	95.9
s__Anaerococcus obesiensis	3	3	0	1.6	0.49	96.7
s__Anaerococcus vaginalis	2	1.6	0.49	1.8	1.47	96.7
s__Asaia bogorensis	4	3	0	0	0	95
s__Blattabacterium clevelandi	1	1	0	10	0	95.1
s__Blattabacterium punctulatus	10	10	0	1	0	95.1
s__Borreliella burgdorferi	10	10	0	1	0	96.7
s__Borreliella finlandensis	1	1	0	10	0	96.7
s__Campylobacter_A concisus_B	10	9	0.632	1.4	0.8	95
s__Campylobacter_A concisus_F	10	7.2	0.748	5.2	3.187	95
s__Campylobacter_A concisus_I	10	6	2.098	0.6	0.8	95
s__Campylobacter_A concisus_T	10	8.2	2.4	3.8	2.482	95
s__Clavibacter insidiosus	5	5	0	3	0	95.1
s__Clavibacter nebraskensis	3	3	0	5	0	95.1
s__Corynebacterium amycolatum	10	8.2	3.124	5	4.195	95
s__Corynebacterium sp000755185	10	9	1.265	5.8	4.4	95
s__Curvibacter gracilis	1	1	0	1	0	95.6
s__Curvibacter lanceolatus	1	1	0	1	0	95.6
s__Desulfotignum balticum	1	1	0	1	0	96.8
s__Desulfotignum phosphitoxidans	1	1	0	1	0	96.8
s__Escherichia dysenteriae	10	10	0	11.2	3.97	97
s__Escherichia flexneri	10	9.4	0.8	11.8	3.6	97
s__Geobacillus lituanicus	3	2.2	0.4	1.6	0.49	97
s__Geobacillus stearothermophilus	10	8.4	0.49	0	0	97
s__Gilliamella apicola_P	2	1.8	0.4	7	4	95
s__Gilliamella bombi	10	9	2	1.8	0.4	95
s__Haemophilus aegyptius	9	7.8	1.47	6	4.899	96.8
s__Haemophilus influenzae	10	10	0	6.6	2.939	96.8
s__Helicobacter pylori	10	9.4	0.49	7	3.795	95
s__Helicobacter pylori_BU	10	9	1.549	5.6	4.587	95
s__Lactobacillus_G kunkeei_A	9	8.2	0.4	2.2	0.748	95
s__Lactobacillus_G kunkeei_C	2	1.4	0.49	3.6	3.611	95
s__Lactobacillus_H reuteri	10	6.6	1.625	2	4	95
s__Lactobacillus_H reuteri_D	10	10	0	3.4	2.059	95
s__Listeria monocytogenes_B	10	9.8	0.4	8.2	3.6	95
s__Lysinibacillus mangiferihumi	1	1	0	4	0	96.9
s__Lysinibacillus sphaericus	4	4	0	1	0	96.9
s__Marinobacter flavimaris	10	10	0	4.4	1.744	96.7
s__Marinobacter manganoxydans	5	3.8	1.166	6.6	5.499	96.6
s__Mesoplasma florum	10	10	0	3	0	95.9
s__Mesoplasma grammopterae	3	3	0	10	0	95.9
s__Methylomicrobium_A alcaliphilum	1	1	0	1	0	95.2
s__Methylomicrobium_A buryatense	1	1	0	1	0	95.2
s__Microcystis aeruginosa_A	10	10	0	1	0	95
s__Microcystis aeruginosa_C	5	4	0	0	0	95
s__Microterricola pindariensis	1	1	0	1	0	96.4
s__Microterricola viridarii	1	1	0	1	0	96.4
s__Mycolicibacter heraklionensis	5	4	0	0	0	95
s__Neisseria macacae	1	1	0	2.2	2.4	96.6
s__Neisseria perflava	3	2.2	0.4	9.6	0.49	95.6
s__Neisseria sicca	1	1	0	2.2	2.4	96.6
s__Neisseria subflava_B	10	9.8	0.4	1.6	0.8	95.6
s__Nocardia coubleae	1	1	0	1	0	97
s__Nocardia ignorata	1	1	0	1	0	97
s__Paenibacillus riograndensis	2	2	0	1	0	96.3
s__Paenibacillus sonchi	1	1	0	2	0	96.3
s__Paenibacillus sp001659845	10	8.6	2.8	0.8	0.4	95
s__Paenibacillus sp900109515	1	1	0	9.4	1.2	95
s__Peptoniphilus_A phoceensis	1	1	0	1	0	96.8
s__Peptoniphilus_A timonensis	1	1	0	1	0	96.8
s__Plantibacter cousiniae	1	1	0	1	0	95.9
s__Plantibacter elymi	1	1	0	1	0	95.9
s__Prochlorococcus_A sp003216135	3	2.6	0.8	1.6	0.8	95
s__Prochlorococcus_A sp003280025	2	2	0	2.8	0.4	95
s__Propionispira arboris	1	1	0	1	0	96.5
s__Propionispira raffinosivorans	1	1	0	1	0	96.5
s__Pseudoalteromonas nigrifaciens	4	4	0	1	0	96
s__Pseudoalteromonas translucida	1	1	0	4	0	96
s__Pseudomonas_A chloritidismutans	7	6	1.095	10	7.183	96.8
s__Pseudomonas_A kunmingensis	10	7.4	2.653	8.8	4.956	96.8
s__Pseudomonas_A sp002692525	7	5.6	2.332	7.4	8.285	96.8
s__Pseudomonas_A stutzeri_AD	2	2	0	2.6	1.356	96.6
s__Pseudomonas_A stutzeri_U	3	2	0.632	3.6	1.855	96.8
s__Pseudomonas_E oleovorans	9	8.4	0.49	0.4	0.49	96.5
s__RC9 sp002371115	3	2	0	0	0	95
s__Rickettsia akari	1	1	0	2	0	95.5
s__Rickettsia australis	2	2	0	1	0	95.5
s__Ruminococcus_E sp900315605	3	2	0	0	0	95
s__SCADC1-2-3 sp000681355	7	2.4	0.49	0	0	95
s__SM1-46 sp001304215	4	2	0	0	0	95
s__Sodalis_A pierantonius	1	1	0	1	0	96
s__Sodalis_A praecaptivus	1	1	0	1	0	96
s__Solimonas flava	1	1	0	1	0	95
s__Solimonas variicoloris	1	1	0	1	0	95
s__Spiroplasma citri	2	2	0	3	0	96.8
s__Spiroplasma melliferum	3	3	0	2	0	96.8
s__Staphylococcus cohnii	10	6	1.414	0	0	95
s__Streptococcus parasanguinis_B	10	7.2	1.939	1.2	1.939	95
s__Streptococcus parasanguinis_D	4	3.4	0.49	3.6	4.079	95
s__Streptococcus suis_F	9	8	1.549	6.8	3.97	95
s__Streptococcus suis_P	10	9.2	1.166	6.4	3.323	95
s__Streptomyces achromogenes	1	1	0	1	0	95.3
s__Streptomyces aureus_A	1	1	0	1	0	95.6
s__Streptomyces castelarensis	2	2	0	1	0	96
s__Streptomyces cellulosae	1	1	0	1	0	96.8
s__Streptomyces coelicolor	8	8	0	1	0	96.8
s__Streptomyces exfoliatus	1	1	0	1	0	96.3
s__Streptomyces flavochromogenes	1	1	0	1	0	95.6
s__Streptomyces griseoluteus	1	1	0	1	0	96.3
s__Streptomyces iranensis	1	1	0	1	0	95.6
s__Streptomyces lavenduligriseus	1	1	0	1	0	95.3
s__Streptomyces melanosporofaciens	1	1	0	2	0	96
s__Streptomyces rapamycinicus	1	1	0	1	0	95.6
s__Streptomyces rubrogriseus	1	1	0	8	0	96.8
s__Streptomyces sulphureus	1	1	0	1	0	95.2
s__Streptomyces violaceoruber	1	1	0	1	0	96.8
s__Streptomyces xiaopingdaonensis	1	1	0	1	0	95.2
s__Streptosporangium canum	2	2	0	1	0	95.9
s__Streptosporangium minutum	1	1	0	2	0	95.9
s__Synechococcus_C sp003210735	3	2	0	0	0	95
s__Thalassospira tepidiphila	8	4	0	0	0	95.5
s__Thermoanaerobacter ethanolicus	6	5.8	0.4	1	0	97
s__Thermoanaerobacter wiegelii	1	1	0	5.8	0.4	97
s__Thermus parvatiensis	2	2	0	5.8	3.919	95.7
s__Thermus thermophilus	9	8.6	0.49	1.2	0.98	95.7
s__Thiobacillus sp001897675	3	2	0	0	0	95
s__TMED-70 sp002699165	3	2	0	0	0	95
s__UBA1033 sp002399935	9	7.4	1.96	4.8	3.919	95
s__UBA1033 sp002407675	8	8	0	7	2.449	95
s__UBA845 sp002718735	3	2	0	0	0	95
s__UBA9145 sp002477465	9	2	0	0	0	95
s__UBA9644 sp003519445	7	5	0	0	0	95
s__Veillonella parvula	3	3	0	8	0	95
s__Veillonella parvula_A	8	8	0	3	0	95
s__Vibrio celticus	2	2	0	9.8	0.4	95.3
s__Vibrio coralliirubri	10	9.8	0.4	2	0	95.3
