## Supplementary material for "Selection of representative genomes for 24,706 bacterial and archaeal species clusters provide a complete genome-based taxonomy": Supp. Table 19

### Sheet: qc_exception_table_extended
Genome ID	GTDB species	NCBI species	Completeness (%)	Contamination (%)
GB_GCA_000759655.1	Acidicaldus organivorans	Acidicaldus organivorans	83.79	0
RS_GCF_000964365.1	Acidisphaera rubrifaciens	Acidisphaera rubrifaciens	88.2	1.24
GB_GCA_000715855.1	Actinoplanes liguriensis	Actinoplanes liguriensis	82.9	0.79
GB_GCA_000405245.1	Aenigmarchaeum subterraneum	Candidatus Aenigmarchaeum subterraneum	47.35	0.47
GB_GCA_000970895.1	Arcanobacter lacustris	Candidatus Arcanobacter lacustris	45.29	1.9
RS_GCF_000513475.1	Babela massiliensis	Candidatus Babela massiliensis	50	1.22
GB_GCA_001312805.1	Byssovorax cruenta	Byssovorax cruenta	37.45	0.67
RS_GCF_002958735.1	Chromatium okenii	Chromatium okenii	88.76	13.1
GB_GCA_001940655.1	CR-4 sp001940655		80.45	2.34
GB_GCA_001310795.1	Diaphorobacter nitroreducens	Diaphorobacter nitroreducens	84.14	0.15
RS_GCF_000963705.1	Elstera litoralis	Elstera litoralis	93.71	7.05
GB_GCA_000168735.1	Endoriftia persephone	Candidatus Endoriftia persephone	58.17	4.61
GB_GCA_000522425.1	Entotheonella factor	Candidatus Entotheonella factor	91.07	8.55
RS_GCF_900079095.1	Entotheonella palauensis	Candidatus Entotheonella palauensis	79.33	5.13
RS_GCF_000953435.1	Evansia muelleri	Candidatus Evansia muelleri	27.08	0
RS_GCF_001990805.1	Fischerella laminosus	Mastigocladus laminosus	73.45	1.02
GB_GCA_900067225.1	Frankia_A californiensis	Candidatus Frankia californiensis	89.39	3.46
RS_GCF_001875585.1	GCF1875585 sp001875585		96.96	6.75
GB_GCA_000715825.1	Goodfellowiella coeruleoviolacea	Goodfellowiella coeruleoviolacea	82.82	1.98
RS_GCF_000215935.2	Haloplasma contractile	Haloplasma contractile	90.02	10.82
GB_GCA_001399705.1	Kouleothrix aurantiaca	Kouleothrix aurantiaca	90.4	5.93
RS_GCF_000178855.1	Ktedonobacter racemifer	Ktedonobacter racemifer	99.67	11
RS_GCF_001294365.1	Laceyella vulgaris	Thermoactinomyces vulgaris	98.31	10.39
GB_GCA_000183865.1	Listeria marthii	Listeria marthii	87.44	0
GB_GCA_002148365.1	Litorilinea aerophila	Litorilinea aerophila	93.55	6.78
GB_GCA_003030575.1	Marivirga lumbricoides	Marivirga lumbricoides	43.1	0.86
RS_GCF_001456025.1	Mastigocoleus testarum	Mastigocoleus testarum	99.04	41.11
RS_GCF_002759055.1	Methylobacterium frigidaeris	Methylobacterium frigidaeris	93.39	1.13
GB_GCA_000517005.1	Microvirga lupini	Microvirga lupini	97.33	1.76
RS_GCF_002086775.1	Mycobacterium avium	Mycobacterium timonense	99.17	0.5
GB_GCA_000220355.1	Nanosalinarum sp000220355		78.58	7.48
GB_GCA_000954095.1	Omnitrophus_A magneticus	Candidatus Omnitrophus magneticus	96.17	46.77
RS_GCF_000316285.1	Paenibacillus sonchi	Paenibacillus sonchi	98.6	2.67
GB_GCA_002412085.1	Parvarchaeum acidophilus	Candidatus Parvarchaeum acidophilus	76.71	5.61
RS_GCF_000292685.1	Portiera aleyrodidarum	Candidatus Portiera aleyrodidarum	18.92	0
RS_GCF_000300035.1	Portiera aleyrodidarum	Candidatus Portiera aleyrodidarum	18.24	0
RS_GCF_000298385.1	Portiera aleyrodidarum	Candidatus Portiera aleyrodidarum	18.92	0
RS_GCF_000300075.1	Portiera aleyrodidarum	Candidatus Portiera aleyrodidarum	18.13	0
RS_GCF_002285875.1	Portiera aleyrodidarum	Candidatus Portiera aleyrodidarum	18.28	0
RS_GCF_002849995.1	Portiera aleyrodidarum	Candidatus Portiera aleyrodidarum	18.48	0
RS_GCF_002849975.1	Portiera aleyrodidarum	Candidatus Portiera aleyrodidarum	19.32	0
RS_GCF_000827855.1	Portiera aleyrodidarum	Candidatus Portiera aleyrodidarum	18.89	0
RS_GCF_001278785.1	Profftella armatura	Candidatus Profftella armatura	33.47	0
RS_GCF_000441555.1	Profftella armatura	Candidatus Profftella armatura	33.47	0
RS_GCF_000515355.1	Promicromonospora kroppenstedtii	Promicromonospora kroppenstedtii	81.74	0
RS_GCF_001400815.1	Pseudomonas_E ficuserectae	Pseudomonas ficuserectae	98.81	0.5
RS_GCF_001187535.1	Rhizobium ecuadorense	Rhizobium ecuadorense	99.82	1.27
RS_GCF_000346295.1	Rhodopirellula_A maiorica	Rhodopirellula maiorica	98.17	2.57
RS_GCF_003258805.1	Rhodoplanes elegans	Rhodoplanes elegans	97.25	3.28
RS_GCF_003258865.1	Rhodoplanes roseus	Rhodoplanes roseus	98.1	3.92
RS_GCF_000164635.1	Roseomonas cervicalis	Roseomonas cervicalis	94.15	1.49
RS_GCF_000231035.2	Saccharomonospora paurometabolica	Saccharomonospora paurometabolica	93.35	0
GB_GCA_000715915.1	Saccharopolyspora phatthalungensis	Saccharopolyspora phatthalungensis	75.97	3.01
RS_GCF_000817735.2	Scytonema_B millei	Scytonema millei	53.79	2.59
GB_GCA_001586785.1	Sphaerospermopsis_A aphanizomenoides	Sphaerospermopsis aphanizomenoides	90.7	1.15
RS_GCF_000415505.1	Streptomyces afghaniensis	Streptomyces afghaniensis	99.7	3.62
RS_GCF_002154575.1	Streptomyces bobili	Streptomyces bobili	97.74	0.64
RS_GCF_002154495.1	Streptomyces cacaoi	Streptomyces cacaoi	95.21	1.81
RS_GCF_002154275.1	Streptomyces castelarensis	Streptomyces castelarensis	98.95	2.81
GB_GCA_001642695.1	Streptomyces chilikensis	Streptomyces chilikensis	67.87	1.86
GB_GCA_000715615.1	Streptomyces cinnabarinus	Streptomyces cinnabarinus	84.72	0.79
RS_GCF_000988945.1	Streptomyces europaeiscabiei	Streptomyces europaeiscabiei	97.85	0.43
GB_GCA_000715685.1	Streptomyces lilacinus	Streptomyces lilacinus	84.12	0.2
RS_GCF_002154605.1	Streptomyces milbemycinicus	Streptomyces milbemycinicus	98.11	3.02
GB_GCA_001700545.1	Streptomyces minutiscleroticus	Streptomyces minutiscleroticus	77.15	0.86
RS_GCF_002154555.1	Streptomyces murinus	Streptomyces murinus	96.67	0.79
RS_GCF_001418645.1	Streptomyces neyagawaensis	Streptomyces neyagawaensis	95.66	1.77
RS_GCF_001419795.1	Streptomyces niveiscabiei	Streptomyces niveiscabiei	93.74	0.79
RS_GCF_001418475.1	Streptomyces ossamyceticus	Streptomyces ossamyceticus	95.35	0.43
RS_GCF_002155885.1	Streptomyces rhizosphaericus	Streptomyces rhizosphaericus	98.03	3.95
GB_GCA_000715605.1	Streptomyces speibonae	Streptomyces speibonae	84.99	0
RS_GCF_001419765.1	Streptomyces torulosus	Streptomyces torulosus	95.46	0.57
RS_GCF_002155905.1	Streptomyces tricolor	Streptomyces tricolor	96.62	1.13
GB_GCA_000715635.1	Streptomyces violaceus	Streptomyces violaceus	80.87	0.21
RS_GCF_900290255.1	Sulfotelmatobacter kueseliae	Candidatus Sulfotelmatobacter kueseliae	97.08	10.45
GB_GCA_002794105.1	Thermochlorobacter aerophilum	Candidatus Thermochlorobacter aerophilum	97.81	13.43
RS_GCF_003253565.1	Thermosporothrix hazakensis	Thermosporothrix hazakensis	98.68	10.89
GB_GCA_000785145.1	Thiomargarita nelsonii	Candidatus Thiomargarita nelsonii	87.2	134.06
GB_GCA_001640045.1	Thiomargarita nelsonii	Candidatus Thiomargarita nelsonii	56.37	3.89
RS_GCF_900092655.1	Thiosymbion oneisti	Candidatus Thiosymbion oneisti	93.94	1.44
RS_GCF_000193225.1	Verminephrobacter aporrectodeae	Verminephrobacter aporrectodeae	96.7	3.73
RS_GCF_000731795.1	Vibrio blepharus	Candidatus Photodesmus blepharus	49.25	0.09
RS_GCF_000731785.1	Vibrio katoptron	Candidatus Photodesmus katoptron	45.69	0.14
RS_GCF_000478685.1	Vibrio katoptron	Candidatus Photodesmus katoptron	45.56	0.09
GB_GCA_000695745.1	Vibrio madracius	Vibrio madracius	75.96	4.74
RS_GCF_002894965.1	Vibrio sagamiensis	Vibrio agarivorans	98.23	1.15
RS_GCF_000401255.1	Xanthomonas maliensis	Xanthomonas maliensis	97.99	1.88
